# A conserved uORF regulates APOBEC3G translation and is targeted by HIV-1 Vif protein to repress the antiviral factor

**DOI:** 10.1101/2021.01.13.426487

**Authors:** Camille Libre, Tanja Seissler, Santiago Guerrero, Julien Batisse, Cédric Verriez, Benjamin Stupfler, Orian Gilmer, Romina Cabrera-Rodriguez, Melanie M. Weber, Agustin Valenzuela-Fernandez, Andrea Cimarelli, Lucie Etienne, Roland Marquet, Jean-Christophe Paillart

**Affiliations:** Université de Strasbourg, CNRS, Architecture et Réactivité de l’ARN, UPR 9002, 2 Allée Conrad Roentgen, F-67084 Strasbourg cedex, France; CIRI-International Center for Infectiology Research, INSERM U1111, Université Claude Bernard Lyon 1, CNRS, UMR5308, Ecole Normale Supérieure de Lyon, Université Lyon, F-69000 Lyon, France; Laboratorio de Inmunología Celular y Viral, Unidad de Farmacología, Sección de Medicina, Facultad de Ciencias de la Salud, Universidad de La Laguna, Campus de Ofra s/n, Tenerife, Spain

## Abstract

The HIV-1 Vif protein is essential for viral fitness and pathogenicity. Vif decreases expression of cellular restriction factors APOBEC3G (A3G), A3F, A3D and A3H, which inhibit HIV-1 replication by inducing hypermutation during reverse transcription. Vif counteracts A3G at several levels (transcription, translation and protein degradation) that together reduce the levels of A3G in cells and prevent its incorporation into viral particles. How Vif affects A3G translation remains unclear. Here, we uncovered the importance of a short conserved uORF (upstream ORF) located within two critical stem-loop structures of the 5’ untranslated region (5’UTR) of A3G mRNA for this process. A3G translation occurs through a combination of leaky-scanning and translation re-initiation and the presence of an intact uORF decreases the extent of global A3G translation under normal conditions. Interestingly, the uORF is also absolutely required for Vif-mediated translation inhibition and redirection of A3G mRNA into stress granules. Overall, we discovered that A3G translation is regulated by a small uORF conserved in the human population and that Vif uses this specific feature to repress its translation.
