## Supplementary material for "A conserved uORF regulates APOBEC3G translation and is targeted by HIV-1 Vif protein to repress the antiviral factor": Table S1

### Sheet: Feuil1
Table S1. Variants identified in the human APOBEC3G and APOBEC3F uORF (+/- 10nt) regions
In bold, the common SNP (MAF>1%); In italics, variants that would impact uORF (i.e. at the uAUG position or inducing frameshift)
Data from the NCBI dbSNP database (July 31st 2019) ; Homo sapiens:GRCh38.p12 (GCF_000001405.38)Chr 22 (NC_000022.11)
Variant ID	Location	Variant type	Molecular consequences	1000G MAF	ExAC MAF	More Info
A - APOBEC3G region
rs1411087966	39,077,233	single nucleotide variant	nc transcript variant, 5 prime UTR variant, intron variant
rs1352285213	39,077,236	single nucleotide variant	nc transcript variant, 5 prime UTR variant, intron variant
rs1045489276	39,077,241	single nucleotide variant	nc transcript variant, 5 prime UTR variant, intron variant			G=0.00020 (25/125568, TOPMED) ; G=0.0004 (13/30904, GnomAD)
rs906717989	39,077,248	single nucleotide variant	nc transcript variant, 5 prime UTR variant, intron variant
rs191099504	39,077,251	single nucleotide variant	nc transcript variant, 5 prime UTR variant, intron variant	A = 0.000199681
rs1404085347	39,077,253	single nucleotide variant	nc transcript variant, 5 prime UTR variant, intron variant
rs1313614097	39,077,254	single nucleotide variant	nc transcript variant, 5 prime UTR variant, intron variant
rs865892647	39,077,258	single nucleotide variant	nc transcript variant, 5 prime UTR variant, intron variant
rs1174076649	39,077,262	single nucleotide variant	nc transcript variant, 5 prime UTR variant, intron variant
rs1479564191	39,077,263	single nucleotide variant	nc transcript variant, 5 prime UTR variant, intron variant
rs994717582	39,077,269	single nucleotide variant	nc transcript variant, 5 prime UTR variant, intron variant
rs1183197095	39,077,270	single nucleotide variant	nc transcript variant, 5 prime UTR variant, intron variant
rs1235861207	39,077,272	single nucleotide variant	nc transcript variant, 5 prime UTR variant, intron variant
rs1025905410	39,077,275	single nucleotide variant	nc transcript variant, 5 prime UTR variant, intron variant
rs369893025	39,077,285	single nucleotide variant	nc transcript variant, 5 prime UTR variant, intron variant	G = 0.000399361
rs1347789559	39,077,291	single nucleotide variant	nc transcript variant, 5 prime UTR variant, intron variant
rs1209430250	39,077,293	single nucleotide variant	nc transcript variant, 5 prime UTR variant, intron variant
rs1568997572	39,077,296	single nucleotide variant	nc transcript variant, 5 prime UTR variant, intron variant
rs1254594028	39,077,297	single nucleotide variant	nc transcript variant, 5 prime UTR variant, intron variant
rs1323315229	39,077,298	single nucleotide variant	nc transcript variant, 5 prime UTR variant, intron variant
rs1288537138	39,077,301	single nucleotide variant	nc transcript variant, 5 prime UTR variant, intron variant
rs576774669	39,077,302	single nucleotide variant	nc transcript variant, 5 prime UTR variant, intron variant	A = 0.000199681
rs1251049749	39,077,315	single nucleotide variant	nc transcript variant, 5 prime UTR variant, intron variant
rs1357485481	39,077,319	single nucleotide variant	nc transcript variant, 5 prime UTR variant, intron variant
rs1212080289	39,077,320	single nucleotide variant	nc transcript variant, 5 prime UTR variant, intron variant
B- APOBEC3F region
rs1419286464	39,040,830	single nucleotide variant	5 prime UTR variant, intron variant
rs1386275494	39,040,840	single nucleotide variant	5 prime UTR variant, intron variant			G=0.00001 (1/125568, TOPMED)
rs1165840091	39,040,843	deletion	5 prime UTR variant, intron variant			delA=0.00001 (1/125568, TOPMED)
rs1443373746	39,040,846	single nucleotide variant	5 prime UTR variant, intron variant
rs550109499	39,040,847	single nucleotide variant	5 prime UTR variant, intron variant	G = 0.000199681
rs1340838824	39,040,854	single nucleotide variant	5 prime UTR variant, intron variant
rs998327947	39,040,857	single nucleotide variant	5 prime UTR variant, intron variant
rs1243866239	39,040,866	single nucleotide variant	nc transcript variant, 5 prime UTR variant
rs568479877	39,040,869	single nucleotide variant	nc transcript variant, 5 prime UTR variant	C = 0.000798722
rs535530104	39,040,870	single nucleotide variant	nc transcript variant, 5 prime UTR variant	C = 0.000599042
rs35898507	39,040,871	single nucleotide variant	nc transcript variant, 5 prime UTR variant	T = 0.0371406
rs566315206	39,040,873	single nucleotide variant	nc transcript variant, 5 prime UTR variant	T = 0.000399361
rs1219970355	39,040,877	single nucleotide variant	nc transcript variant, 5 prime UTR variant
rs1321107161	39,040,882	single nucleotide variant	nc transcript variant, 5 prime UTR variant
rs1216187563	39,040,884	single nucleotide variant	nc transcript variant, 5 prime UTR variant
rs34383565	39,040,885 - 39,040,888	indel	nc transcript variant, 5 prime UTR variant			delA=0.00006 (8/125568, TOPMED)
rs533876307	39,040,889	single nucleotide variant	nc transcript variant, 5 prime UTR variant	A = 0.000199681
rs1268443526	39,040,895	single nucleotide variant	nc transcript variant, 5 prime UTR variant
rs1399683719	39,040,901	single nucleotide variant	nc transcript variant, 5 prime UTR variant
rs371758756	39,040,915	single nucleotide variant	nc transcript variant, 5 prime UTR variant		A = 3.65979e-05
rs545407115	39,040,916	single nucleotide variant	nc transcript variant, 5 prime UTR variant
rs756220246	39,040,921	single nucleotide variant	nc transcript variant, 5 prime UTR variant		A = 3.64724e-05
rs764161274	39,040,923	single nucleotide variant	nc transcript variant, 5 prime UTR variant		C = 0.0
