## Supplementary material for "A conserved uORF regulates APOBEC3G translation and is targeted by HIV-1 Vif protein to repress the antiviral factor": Table S2

### Sheet: Feuil1
Table S2: 5'UTR sequences of APOBEC3 mRNAs
Gene	NCBI reference	5'UTR size (nts)	nucleotide sequence
APOBEC3A	NM_145699.3	170	ggagaagggguggggcaggguaucgcugacucagcagcuuccagguugcucugaugauauauuaaggcuccugaauccuaagagaauguuggugaagaucuuaacaccacgccuugagcaagucgcaagagcgggaggacacagaccaggaaccgagaagggacaagcacaug
APOBEC3B	NM_004900.4	44	aaaaaaagagcgggacagggacaagcguaucuaagaggcugaacaug
APOBEC3C	NM_014508.2	106	acuuuaaagagggcugcucaacugcaaggacgcuguaagcaggaagagaagccacagcgcuucagaaaagagugggacagggacaagcauaucuaagaggcugaacaug
APOBEC3D	NM_152426.3	407	uuuuuuuuuuuuugagaggaagccucgcucucucacccaggcuggagugcaguggcaggaacuuggcucacugcaaccuccgcuucccagguucaagugauucuccugccucagccuccagaguagcugggauuacaggcgcacgucaccacaccuggcuaauuuuuguauuuuuaguagagacgggguuucuccauguuggucaggcuggucucgaacuccugaccucgugauccgcccgccucggccucccaaagugcugggauuacaggcgugagccaccgugcccggccgggaggucacuuuaaggagggcuguccaacugcaaggagccgcaagcaggaagugaaaccacagcacuucaaaaaaagagggagacugggacaagcguaucuaaga…
APOBEC3F	NM_145298.5	293	uucccuuugcaauugccuuggguccugccgcacagagcggccugucuuuaucagaggucccucugccagggggagggccccagagaaaaccagaaagagggugagagacugaggaagauaaagcgucccagggccuccuacaccagcgccugagcaggaagggggaggggccaugacuacgaggcccugggaggucacuuuagggagggcuguccugaaaccuggagccuggagcagaaagugaaacccuggugcuccagacaaagaucuuagucgggacuagccggccaaggaug
APOBEC3G	NM_021822*	297	cucuuucccuuugcaauugccuuggguccugccgcacagagcggccugucuuuaucagaggucccucugccagggggagggccccagagaaaaccagaaagagggugagagacugaggaagauaaagcgucccagggccuccuacaccagcgccugagcaggaagcgggaggggccaugacuacgaggcccugggaggucacuuuagggagggcuguccuaaaaccagaagcuuggagcagaaagugaaacccuggugcuccagacaaagaucuuagucgggacuagccggccaaggaug
APOBEC3H	NM_001166003.1	127	ugacuuuugggagagcugaccuuuugugacuuuugggagagcugccaaaagugaaacuuagugccucagacaagcaggggcaagucugcuaaggaagcuguggccagaagcacagaucagaaacacgaug
*	66 nts upstream the defined TSS (Muckenfuss et al., NAR 2007)
	uORF	AUG of the main coding sequence
